# More filtering on SNP calling does not remove evidence of inter-nucleus recombination in dikaryotic arbuscular mycorrhizal fungi

**DOI:** 10.1101/2020.01.15.906412

**Authors:** Eric C.H. Chen, Stephanie Mathieu, Anne Hoffrichter, Jeanne Ropars, Steven Dreissig, Jörg Fuchs, Andreas Brachmann, Nicolas Corradi

## Abstract

We respond to a recent reanalysis of single nucleus sequence data from Chen et al. 2018 *eLife*, which indicated that evidence of inter-nuclear recombination in dikaryotic arbuscular mycorrhizal fungi decreases when heterozygous, duplicated sites being supported by less than 5 reads, are removed from the dataset. Here, we show that applying a more stringent methodology for filtering SNP calls that focuses exclusively on single copy and homozygous regions with at least 5 reads supporting a given SNP, still recovers several hundreds putative inter-nucleus recombination events within the same dataset. We also provide evidence for retaining SNPs supported by less than 5 reads for genotyping individual nuclei using the same dataset.
