## Supplemental Table 2 for "More filtering on SNP calling does not remove evidence of inter-nucleus recombination in dikaryotic arbuscular mycorrhizal fungi"

### Sheet: SL1
SN06			SN07			SN14			SN15			SN05			SN12			SN17			SN23			SN04			SN08			SN10			SN16			SN18			SN21			SN25
1	scaffold_176	61127	1	scaffold_47	30275	1	scaffold_264	83725	1	scaffold_6	128538				1	scaffold_809	43708	1	scaffold_204	9948	1	scaffold_227	91793				1	scaffold_47	30275	1	scaffold_563	275	1	scaffold_47	30275							1	scaffold_6	128538
Mat 1 or Mat 5	scaffold_176	61394	Mat 1	scaffold_47	30431	Not Mat 5	scaffold_264	83763	Mat 5	scaffold_6	128577				Not Mat 5	scaffold_809	44166	Mat 1 or Mat 5	scaffold_204	9958	Not Mat 5	scaffold_227	91843				Mat 1	scaffold_47	30431	Not Mat 5	scaffold_563	319	Mat 5	scaffold_47	30431							Mat 5	scaffold_6	128577
	scaffold_176	62783		scaffold_47	30477		scaffold_264	83961		scaffold_6	128912					scaffold_809	44322		scaffold_204	9980		scaffold_227	91880					scaffold_47	30477		scaffold_563	454		scaffold_47	30477								scaffold_6	128912
				scaffold_47	30634		scaffold_264	83982		scaffold_6	128937					scaffold_809	44429		scaffold_204	9986		scaffold_227	91899								scaffold_563	714		scaffold_47	30634								scaffold_6	128937
2	scaffold_264	85112		scaffold_47	30655		scaffold_264	84027		scaffold_6	128946					scaffold_809	44996		scaffold_204	10324							2	scaffold_225	91580		scaffold_563	777		scaffold_47	30655								scaffold_6	128946
Not Mat 5	scaffold_264	85136		scaffold_47	30860		scaffold_264	84039											scaffold_204	10350							Mat 1	scaffold_225	91688					scaffold_47	30860
	scaffold_264	85145		scaffold_47	31079		scaffold_264	84069	2	scaffold_609	2603								scaffold_204	10442								scaffold_225	91813	2	scaffold_920	758		scaffold_47	31079
	scaffold_264	85211		scaffold_47	31111		scaffold_264	84078	Mat 5	scaffold_609	3044																	scaffold_225	92558	Mat 1 or Mat 5	scaffold_920	814		scaffold_47	31111
	scaffold_264	85229		scaffold_47	31443		scaffold_264	84112		scaffold_609	3120							2	scaffold_393	8432											scaffold_920	825		scaffold_47	31443
	scaffold_264	85262		scaffold_47	31487		scaffold_264	84220										Mat 1	scaffold_393	9095							3	scaffold_389	7256		scaffold_920	925		scaffold_47	31487
	scaffold_264	85275		scaffold_47	31563		scaffold_264	84342											scaffold_393	9102							Mat 1	scaffold_389	7314					scaffold_47	31563
				scaffold_47	31768		scaffold_264	84366											scaffold_393	9418								scaffold_389	7415	3	scaffold_920	1038		scaffold_47	31768
				scaffold_47	31858		scaffold_264	84844											scaffold_393	9462								scaffold_389	8233	Mat 1	scaffold_920	1045		scaffold_47	31858
				scaffold_47	31948		scaffold_264	84875											scaffold_393	10162								scaffold_389	8244		scaffold_920	1141		scaffold_47	31948
				scaffold_47	31960		scaffold_264	85112											scaffold_393	10170											scaffold_920	1488		scaffold_47	31960
							scaffold_264	85136											scaffold_393	10176							4	scaffold_398	65638		scaffold_920	2843
			2	scaffold_737	53821		scaffold_264	85145																			Not Mat 5	scaffold_398	65727				2	scaffold_100	88664
			Mat 1	scaffold_737	53841		scaffold_264	85211										3	scaffold_456	57825								scaffold_398	66072				Mat 5	scaffold_100	88775
				scaffold_737	54314		scaffold_264	85229										Mat 1	scaffold_456	57832								scaffold_398	66130					scaffold_100	88804
				scaffold_737	54343		scaffold_264	85262											scaffold_456	57933								scaffold_398	66410
				scaffold_737	54361		scaffold_264	85275											scaffold_456	58076													3	scaffold_100	100665
																											5	scaffold_456	57825				Mat 5	scaffold_100	100673
			3	scaffold_847	2972	2	scaffold_403	9184										4	scaffold_536	832							Mat 1	scaffold_456	57832					scaffold_100	100776
			Mat 1	scaffold_847	2999	Mat 1 or Mat 5	scaffold_403	9583										Mat 1	scaffold_536	974								scaffold_456	57933					scaffold_100	102784
				scaffold_847	3286		scaffold_403	9613											scaffold_536	22843														scaffold_100	102929
							scaffold_403	9740											scaffold_536	23015							6	scaffold_493	6294					scaffold_100	103016
																											Not Mat 5	scaffold_493	6296					scaffold_100	103042
						3	scaffold_776	23712										5	scaffold_687	10043								scaffold_493	6327					scaffold_100	103096
						Not Mat 1	scaffold_776	23783										Mat 1	scaffold_687	10066														scaffold_100	103218
							scaffold_776	23802											scaffold_687	11057							7	scaffold_493	6410					scaffold_100	103338
																			scaffold_687	11317							Not Mat 5	scaffold_493	6598					scaffold_100	103344
						4	scaffold_964	10693											scaffold_687	11650								scaffold_493	6646					scaffold_100	104846
						Mat 5	scaffold_964	10716											scaffold_687	11927								scaffold_493	6656					scaffold_100	104981
							scaffold_964	10876											scaffold_687	17526														scaffold_100	107104
																																		scaffold_100	107119
																																		scaffold_100	107343
																																		scaffold_100	107354
																																	4	scaffold_308	24798
																																	Mat 5	scaffold_308	24814
																																		scaffold_308	24821
																																		scaffold_308	24853
																																	5	scaffold_323	38442
																																	Mat 5	scaffold_323	38458
																																		scaffold_323	38465
																																	6	scaffold_403	9159
																																	Mat 5	scaffold_403	9183
																																		scaffold_403	9184
																																		scaffold_403	9583
																																	7	scaffold_929	42081
																																	Not Mat 1	scaffold_929	42098
																																		scaffold_929	42207

### Sheet: A5
SN03E			SN05E			SN01H			SN03C			SN05B			SN05D			SN06C			SN02A
1	scaffold_9	20674	1	scaffold_149	28925	1	scaffold_134	37516	1	scaffold_6	2242	1	scaffold_327	11293	1	scaffold_6	2242	1	scaffold_282	62626	1	scaffold_164	3474
Mat 6	scaffold_9	20682	Not Mat3	scaffold_149	28931	Mat 3	scaffold_134	40058	Not Mat 6	scaffold_6	2288	Not Mat 6	scaffold_327	11298	Not Mat 6	scaffold_6	2288	Mat 3	scaffold_282	62781	Not Mat 6	scaffold_164	3511
	scaffold_9	20697		scaffold_149	28941		scaffold_134	40102		scaffold_6	2424		scaffold_327	11307		scaffold_6	2424		scaffold_282	62793		scaffold_164	3572
	scaffold_9	20739								scaffold_6	2540					scaffold_6	2540		scaffold_282	62800		scaffold_164	3638
			2	scaffold_439	25600	2	scaffold_227	45131		scaffold_6	2677					scaffold_6	2677
2	scaffold_278	2425	Not Mat3	scaffold_439	49695	Mat 3	scaffold_227	46086		scaffold_6	2806					scaffold_6	2806	2	scaffold_727	25386	2	scaffold_421	17104
Mat 6	scaffold_278	2697		scaffold_439	49704		scaffold_227	47579		scaffold_6	2934					scaffold_6	2934	Not Mat 6	scaffold_727	26055	Mat 3	scaffold_421	17126
	scaffold_278	2800					scaffold_227	48454		scaffold_6	3009					scaffold_6	3009		scaffold_727	26914		scaffold_421	17138
	scaffold_278	2816	3	scaffold_942	6587		scaffold_227	48506		scaffold_6	3028					scaffold_6	3028		scaffold_727	26926
	scaffold_278	2932	Mat 3 or Mat 6	scaffold_942	6640		scaffold_227	49082		scaffold_6	3479					scaffold_6	3479				3	scaffold_695	53523
	scaffold_278	2984		scaffold_942	6685		scaffold_227	49463		scaffold_6	3516										Not Mat 6	scaffold_695	53719
	scaffold_278	3006					scaffold_227	49881		scaffold_6	3534				2	scaffold_6	3534					scaffold_695	57124
	scaffold_278	3027					scaffold_227	49905		scaffold_6	3612				Not Mat 6	scaffold_6	3612
	scaffold_278	3216					scaffold_227	49920		scaffold_6	3698					scaffold_6	3698
	scaffold_278	3266					scaffold_227	50569		scaffold_6	3708					scaffold_6	3708
	scaffold_278	3272					scaffold_227	50594		scaffold_6	4223					scaffold_6	4223
							scaffold_227	50613
3	scaffold_475	59094							2	scaffold_303	3959				3	scaffold_9	20663
Mat 3 or Mat 6	scaffold_475	59103				3	scaffold_675	36637	Mat 3	scaffold_303	4004				Mat 3	scaffold_9	20674
	scaffold_475	59113				Mat 3	scaffold_675	36652		scaffold_303	6069					scaffold_9	20682
	scaffold_475	59386					scaffold_675	36657								scaffold_9	20697
	scaffold_475	59395							3	scaffold_327	11293					scaffold_9	20739
									Not Mat 6	scaffold_327	11298
4	scaffold_475	59475								scaffold_327	11307				4	scaffold_227	47579
Mat 3 or Mat 6	scaffold_475	59771													Mat 3	scaffold_227	48454
	scaffold_475	59983							4	scaffold_330	73361					scaffold_227	48506
	scaffold_475	60011							Not Mat 6	scaffold_330	73367					scaffold_227	49082
	scaffold_475	60026								scaffold_330	73389					scaffold_227	49463
	scaffold_475	60097								scaffold_330	73397					scaffold_227	49881
	scaffold_475	60184								scaffold_330	73406					scaffold_227	49905
	scaffold_475	60214								scaffold_330	73424					scaffold_227	49920
	scaffold_475	60223								scaffold_330	73436					scaffold_227	50569
	scaffold_475	60478								scaffold_330	73451					scaffold_227	50594
	scaffold_475	60515								scaffold_330	73604					scaffold_227	50613
	scaffold_475	60602								scaffold_330	73673
															5	scaffold_392	100286
5	scaffold_859	3136							5	scaffold_544	69239				Not Mat 6	scaffold_392	100295
Mat 3	scaffold_859	3143							Not Mat 6	scaffold_544	69295					scaffold_392	100301
	scaffold_859	3158								scaffold_544	69300					scaffold_392	100309
										scaffold_544	69327					scaffold_392	100317
									6	scaffold_859	3136				6	scaffold_593	3345
									Mat 3	scaffold_859	3143				Not Mat 6	scaffold_593	3351
										scaffold_859	3158					scaffold_593	3363
																scaffold_593	3377
									7	scaffold_942	6587					scaffold_593	3425
									Mat 3 or Mat 6	scaffold_942	6640					scaffold_593	3430
										scaffold_942	6685					scaffold_593	3468
																scaffold_593	3473
																scaffold_593	3509
																scaffold_593	3681

### Sheet: A4
SN03			SN09			SN19			SN02			SN11			SN12			SN20			SN21			SN22			SN24			SN26			SN14			SN16			SN27
1	scaffold_31	151536	1	scaffold_31	151536	1	scaffold_1	9566	1	scaffold_19	7215	1	scaffold_1	249390	1	scaffold_308	25226	1	scaffold_17	21977	1	scaffold_19	7870	1	scaffold_74	95498	1	scaffold_28	54253	1	scaffold_231	5912	1	scaffold_59	105341	1	scaffold_136	17578	1	scaffold_59	105341
Mat 1	scaffold_31	151554	Mat 1	scaffold_31	151554	Not Mat 2	scaffold_1	9588	Not Mat 1	scaffold_19	7233	Mat 2	scaffold_1	249418	Mat 2	scaffold_308	25234	Mat 2	scaffold_17	21999	Mat 1 or Mat 2	scaffold_19	7891	Not Mat 1	scaffold_74	95506	Mat 2	scaffold_28	54259	Mat 2	scaffold_231	6164	Mat 2	scaffold_59	105360	Mat 2	scaffold_136	17603	Mat 2	scaffold_59	105360
	scaffold_31	158023		scaffold_31	158023		scaffold_1	9596		scaffold_19	7497		scaffold_1	249439		scaffold_308	25248		scaffold_17	22011		scaffold_19	7902		scaffold_74	95515		scaffold_28	54265		scaffold_231	6201		scaffold_59	105370		scaffold_136	17608		scaffold_59	105370
							scaffold_1	9617		scaffold_19	7529		scaffold_1	249445		scaffold_308	25261					scaffold_19	7920		scaffold_74	95529		scaffold_28	54271					scaffold_59	105387		scaffold_136	17630
2	scaffold_115	103184	2	scaffold_74	95498					scaffold_19	7557							2	scaffold_19	7870		scaffold_19	7939							2	scaffold_540	67778					scaffold_136	17637	2	scaffold_442	91144
Mat 1	scaffold_115	103198	Mat 1	scaffold_74	95506	2	scaffold_190	26987				2	scaffold_136	17578	2	scaffold_344	49008	Mat 1 or Mat 2	scaffold_19	7891		scaffold_19	8027	2	scaffold_107	11711	2	scaffold_107	11711	Mat 2	scaffold_540	67787	2	scaffold_132	41322				Not Mat 1	scaffold_442	91152
	scaffold_115	103221		scaffold_74	95515	Mat 1	scaffold_190	27001	2	scaffold_115	103184	Mat 2	scaffold_136	17603	Not Mat 1	scaffold_344	49143		scaffold_19	7902				Mat 2	scaffold_107	11717	Mat 2	scaffold_107	11717		scaffold_540	67843	Mat 2	scaffold_132	41525	2	scaffold_308	25234		scaffold_442	91244
				scaffold_74	95529		scaffold_190	27009	Not Mat 1	scaffold_115	103198		scaffold_136	17608		scaffold_344	49222		scaffold_19	7920	2	scaffold_344	49143		scaffold_107	11728		scaffold_107	11728		scaffold_540	68497		scaffold_132	41533	Mat 2	scaffold_308	25248
3	scaffold_136	17578								scaffold_115	103221		scaffold_136	17630		scaffold_344	49231		scaffold_19	7939	Not Mat 1	scaffold_344	49222		scaffold_107	11748		scaffold_107	11748		scaffold_540	68538		scaffold_132	41742		scaffold_308	25261	3	scaffold_434	3509
Mat 1	scaffold_136	17603	3	scaffold_115	103184								scaffold_136	17637		scaffold_344	49258		scaffold_19	8027		scaffold_344	49231					scaffold_107	11754								scaffold_308	25328	Mat 2	scaffold_434	3531
	scaffold_136	17608	Mat 1	scaffold_115	103198	3	scaffold_502	39661	3	scaffold_311	70453					scaffold_344	49441					scaffold_344	49258							3	scaffold_573	3300	3	scaffold_442	76865					scaffold_434	3569
	scaffold_136	17630		scaffold_115	103221	Mat 1	scaffold_502	39723	Not Mat	scaffold_311	70560	3	scaffold_443	2975		scaffold_344	49453	3	scaffold_331	16184							3	scaffold_297	43181	Mat 2	scaffold_573	3344	Mat 2	scaffold_442	76985	3	scaffold_445	37195
	scaffold_136	17637					scaffold_502	39748		scaffold_311	70641	Mat 2	scaffold_443	2994		scaffold_344	49463	Mat 2	scaffold_331	16226	3	scaffold_434	3509				Mat 2	scaffold_297	43227		scaffold_573	3394		scaffold_442	77003	Mat 2	scaffold_445	37212	4	scaffold_434	3619
			4	scaffold_132	41322		scaffold_502	39757		scaffold_311	71191		scaffold_443	3145		scaffold_344	49495		scaffold_331	16250	Mat 2	scaffold_434	3531					scaffold_297	43434		scaffold_573	3405		scaffold_442	77008		scaffold_445	37291	Mat 2	scaffold_434	3728
4	scaffold_311	70453	Not Mat 2	scaffold_132	41525		scaffold_502	39780					scaffold_443	3151					scaffold_331	16260		scaffold_434	3569					scaffold_297	43447					scaffold_442	77016		scaffold_445	37446		scaffold_434	3739
Not Mat 2	scaffold_311	70560		scaffold_132	41533		scaffold_502	39814	4	scaffold_331	16184		scaffold_443	4002	3	scaffold_445	37212		scaffold_331	16266		scaffold_434	3611							4	scaffold_582	70053					scaffold_445	37495		scaffold_434	3806
	scaffold_311	70641		scaffold_132	41742				Mat 2	scaffold_331	16226		scaffold_443	4025	Mat 2	scaffold_445	37291					scaffold_434	3619				4	scaffold_443	2975	Mat 2	scaffold_582	70058	4	scaffold_445	37195		scaffold_445	37572		scaffold_434	3967
	scaffold_311	71191				4	scaffold_563	91795		scaffold_331	16250					scaffold_445	37446	4	scaffold_442	76865							Mat 2	scaffold_443	2994		scaffold_582	70068	Mat 2	scaffold_445	37212		scaffold_445	37614		scaffold_434	3989
			5	scaffold_259	24867	Not Mat 2	scaffold_563	91901		scaffold_331	16260	4	scaffold_697	21376		scaffold_445	37495	Mat 2	scaffold_442	76985	4	scaffold_434	4013					scaffold_443	3145					scaffold_445	37291					scaffold_434	4013
5	scaffold_467	50960	Mat 1	scaffold_259	24881		scaffold_563	92144		scaffold_331	16266	Not Mat 1	scaffold_697	24424		scaffold_445	37572		scaffold_442	77003	Mat 2	scaffold_434	4039					scaffold_443	3151	5	scaffold_617	32213		scaffold_445	37446	4	scaffold_445	37670		scaffold_434	4039
Mat 1	scaffold_467	50969		scaffold_259	24904		scaffold_563	92150					scaffold_697	24946		scaffold_445	37614		scaffold_442	77008		scaffold_434	4125					scaffold_443	4002	Mat 2	scaffold_617	32219		scaffold_445	37495	Mat 2	scaffold_445	37720		scaffold_434	4125
	scaffold_467	50982					scaffold_563	92159	5	scaffold_377	9250								scaffold_442	77016								scaffold_443	4025		scaffold_617	32232		scaffold_445	37572		scaffold_445	37730		scaffold_434	4181
	scaffold_467	50995	6	scaffold_317	53983				Mat 2	scaffold_377	9271	5	scaffold_841	39024	4	scaffold_445	37730				5	scaffold_434	5299								scaffold_617	32260		scaffold_445	37614		scaffold_445	37753		scaffold_434	4329
	scaffold_467	51006	Mat 1	scaffold_317	61116	5	scaffold_645	8853		scaffold_377	9286	Not Mat 1	scaffold_841	39029	Mat 2	scaffold_445	37753	5	scaffold_445	37212	Mat 2	scaffold_434	5391				5	scaffold_561	64394		scaffold_617	32279					scaffold_445	37793		scaffold_434	4337
	scaffold_467	51012		scaffold_317	61126	Mat 1	scaffold_645	9211		scaffold_377	9319		scaffold_841	39043		scaffold_445	37793	Mat 2	scaffold_445	37291		scaffold_434	5582				Mat 2	scaffold_561	64403		scaffold_617	32285	5	scaffold_445	37670		scaffold_445	37875		scaffold_434	4658
	scaffold_467	51023					scaffold_645	9222					scaffold_841	39050		scaffold_445	37875		scaffold_445	37446		scaffold_434	5658					scaffold_561	64417		scaffold_617	32290	Mat 2	scaffold_445	37720		scaffold_445	37881		scaffold_434	4877
	scaffold_467	51033	7	scaffold_442	76865		scaffold_645	9232	6	scaffold_462	48255					scaffold_445	37881		scaffold_445	37495														scaffold_445	37730		scaffold_445	37966
			Mat 1	scaffold_442	76985				Not Mat 1	scaffold_462	48935	6	scaffold_849	19677		scaffold_445	37966		scaffold_445	37572	6	scaffold_434	6126				6	scaffold_914	33625	6	scaffold_617	32334		scaffold_445	37753		scaffold_445	38103	5	scaffold_434	5115
6	scaffold_469	1713		scaffold_442	77003	6	scaffold_694	64995		scaffold_462	48949	Not Mat 1	scaffold_849	19700		scaffold_445	38103		scaffold_445	37614	Mat 2	scaffold_434	6151				Mat 2	scaffold_914	33631	Mat 2	scaffold_617	32373		scaffold_445	37793				Mat 2	scaffold_434	5253
Mat 1	scaffold_469	1724		scaffold_442	77008	Mat 1	scaffold_694	65019					scaffold_849	19708								scaffold_434	6180					scaffold_914	33647		scaffold_617	32402		scaffold_445	37875	5	scaffold_530	5177		scaffold_434	5275
	scaffold_469	1751		scaffold_442	77016		scaffold_694	65058	7	scaffold_508	35910		scaffold_849	19727	5	scaffold_530	4606	6	scaffold_445	37670		scaffold_434	6266								scaffold_617	32509		scaffold_445	37881	Mat 2	scaffold_530	5185		scaffold_434	5299
							scaffold_694	65157	Mat 2	scaffold_508	36836		scaffold_849	19770	Mat 2	scaffold_530	5177	Mat 2	scaffold_445	37720		scaffold_434	6389				7	scaffold_937	16832					scaffold_445	37966		scaffold_530	5207
7	scaffold_492	3542	8	scaffold_442	91144		scaffold_694	65201		scaffold_508	47862		scaffold_849	19783		scaffold_530	5185		scaffold_445	37730		scaffold_434	6401				Mat 2	scaffold_937	16851	7	scaffold_617	32759		scaffold_445	38103		scaffold_530	6006	6	scaffold_434	5790
Not Mat 2	scaffold_492	25716	Not Mat 1	scaffold_442	91152		scaffold_694	65211					scaffold_849	19794		scaffold_530	5207		scaffold_445	37753								scaffold_937	16859	Mat 2	scaffold_617	32769							Mat 2	scaffold_434	5805
	scaffold_492	25721		scaffold_442	91244		scaffold_694	65219	8	scaffold_699	34326		scaffold_849	19861					scaffold_445	37793	7	scaffold_522	3675								scaffold_617	32811	6	scaffold_469	1713	6	scaffold_650	30592		scaffold_434	5810
							scaffold_694	65274	Mat 2	scaffold_699	34387		scaffold_849	19905	6	scaffold_982	34754		scaffold_445	37875	Mat 2	scaffold_522	3895										Mat 2	scaffold_469	1724	Mat 2	scaffold_650	30624		scaffold_434	5855
8	scaffold_668	13634	9	scaffold_453	88115					scaffold_699	34399		scaffold_849	19911	Mat 1 or Mat 2	scaffold_982	34782		scaffold_445	37881		scaffold_522	3932							8	scaffold_645	7896		scaffold_469	1751		scaffold_650	30635
Not Mat 2	scaffold_668	13645	Mat 1	scaffold_453	88126	7	scaffold_728	41018		scaffold_699	34412		scaffold_849	19917		scaffold_982	34795		scaffold_445	37966										Not Mat 1	scaffold_645	8853							7	scaffold_434	5907
	scaffold_668	13655		scaffold_453	88198	Mat 1	scaffold_728	41050		scaffold_699	34417		scaffold_849	20070		scaffold_982	35355		scaffold_445	38103	8	scaffold_582	70053								scaffold_645	9211	7	scaffold_591	17351	7	scaffold_697	21376	Mat 2	scaffold_434	6043
	scaffold_668	13673		scaffold_453	88209		scaffold_728	41068		scaffold_699	34453					scaffold_982	35370				Not Mat 1	scaffold_582	70058								scaffold_645	9222	Mat 2	scaffold_591	17375	Not Mat 1	scaffold_697	24424		scaffold_434	6082
										scaffold_699	34473	7	scaffold_914	2460		scaffold_982	36268	7	scaffold_516	13392		scaffold_582	70068								scaffold_645	9232		scaffold_591	17389		scaffold_697	24946
9	scaffold_829	80	10	scaffold_679	4844							Mat 2	scaffold_914	11049		scaffold_982	36281	Not Mat 1	scaffold_516	13421																			8	scaffold_434	6102
Not Mat 2	scaffold_829	346	Mat 1	scaffold_679	5011				9	scaffold_808	31267		scaffold_914	11177					scaffold_516	13431	9	scaffold_699	34326										8	scaffold_714	12419	8	scaffold_714	12521	Mat 2	scaffold_434	6126
	scaffold_829	362		scaffold_679	5039				Not Mat 1	scaffold_808	31280		scaffold_914	11226					scaffold_516	13843	Mat 2	scaffold_699	34387										Not Mat 1	scaffold_714	12521	Not Mat 1	scaffold_714	12534		scaffold_434	6151
	scaffold_829	370		scaffold_679	5049					scaffold_808	31295		scaffold_914	11277					scaffold_516	13911		scaffold_699	34399											scaffold_714	12534		scaffold_714	12564		scaffold_434	6180
	scaffold_829	1300		scaffold_679	5082					scaffold_808	31318		scaffold_914	11341								scaffold_699	34412											scaffold_714	12564		scaffold_714	12591		scaffold_434	6266
	scaffold_829	1522		scaffold_679	5337					scaffold_808	31487		scaffold_914	11381				8	scaffold_539	8819		scaffold_699	34417											scaffold_714	12591		scaffold_714	12616		scaffold_434	6389
	scaffold_829	1673		scaffold_679	5357					scaffold_808	31547		scaffold_914	11386				Mat 2	scaffold_539	8881		scaffold_699	34453											scaffold_714	12616		scaffold_714	12997		scaffold_434	6401
	scaffold_829	1699		scaffold_679	5384					scaffold_808	31552		scaffold_914	11424					scaffold_539	33709		scaffold_699	34473											scaffold_714	12997		scaffold_714	13055
	scaffold_829	1713		scaffold_679	5406					scaffold_808	33687		scaffold_914	11475																				scaffold_714	13055		scaffold_714	13087	9	scaffold_445	37212
	scaffold_829	1751		scaffold_679	5557								scaffold_914	11545				9	scaffold_808	31267	10	scaffold_781	32981											scaffold_714	13087		scaffold_714	13500	Mat 2	scaffold_445	37291
	scaffold_829	1954		scaffold_679	5852				10	scaffold_860	20682		scaffold_914	11617				Not Mat 1	scaffold_808	31280	Mat 2	scaffold_781	32986											scaffold_714	13500		scaffold_714	13763		scaffold_445	37446
	scaffold_829	1987		scaffold_679	5873				Not Mat 1	scaffold_860	20696		scaffold_914	11688					scaffold_808	31295		scaffold_781	33007											scaffold_714	13763					scaffold_445	37495
										scaffold_860	20706		scaffold_914	11704					scaffold_808	31318																9	scaffold_269	19564		scaffold_445	37572
10	scaffold_841	39024	11	scaffold_714	12997								scaffold_914	12183					scaffold_808	31487	11	scaffold_891	18213													Mat 2	scaffold_269	19569
Mat 1	scaffold_841	39029	Mat 1	scaffold_714	13055				11	scaffold_891	18213		scaffold_914	12344					scaffold_808	31547	Mat 2	scaffold_891	18372														scaffold_269	20112	10	scaffold_445	37670
	scaffold_841	39043		scaffold_714	13087				Mat 2	scaffold_891	18372								scaffold_808	31552		scaffold_891	18408																Mat 2	scaffold_445	37720
	scaffold_841	39050		scaffold_714	13500					scaffold_891	18408	8	scaffold_938	20672					scaffold_808	33687																				scaffold_445	37730
												Not Mat 1	scaffold_938	20691																										scaffold_445	37753
11	scaffold_937	16832	12	scaffold_835	23183				12	scaffold_926	18650		scaffold_938	20728				10	scaffold_914	33625																				scaffold_445	37793
Mat 1	scaffold_937	16851	Mat 1	scaffold_835	23203				Mat 2	scaffold_926	18693							Mat 2	scaffold_914	33631																				scaffold_445	37875
	scaffold_937	16859		scaffold_835	23216					scaffold_926	18722								scaffold_914	33647																				scaffold_445	37881
																																								scaffold_445	37966
			13	scaffold_920	21000																																			scaffold_445	38103
			Mat 1	scaffold_920	21005
				scaffold_920	21023																																		11	scaffold_668	13645
				scaffold_920	21032																																		Not Mat 1	scaffold_668	13655
																																								scaffold_668	13673
			14	scaffold_982	34754
			Mat 1 or Mat 2	scaffold_982	34782																																		12	scaffold_705	22804
				scaffold_982	34795																																		Mat 2	scaffold_705	22813
																																								scaffold_705	22824
																																							13	scaffold_835	23183
																																							Mat 2	scaffold_835	23203
																																								scaffold_835	23216
																																							14	scaffold_914	11049
																																							Mat 2	scaffold_914	11177
																																								scaffold_914	11226
																																								scaffold_914	11277
																																								scaffold_914	11341
																																								scaffold_914	11381
																																								scaffold_914	11386
																																								scaffold_914	11424
																																								scaffold_914	11475
																																								scaffold_914	11545
																																								scaffold_914	11617
																																								scaffold_914	11688
																																								scaffold_914	11704
																																								scaffold_914	12183
																																								scaffold_914	12344
																																							15	scaffold_926	18650
																																							Mat 2	scaffold_926	18693
																																								scaffold_926	18722
																																							16	scaffold_982	34754
																																							Mat 1 or Mat 2	scaffold_982	34782
																																								scaffold_982	34795
																																								scaffold_982	35355
																																								scaffold_982	35370
