## Supplemental Table 3 for "More filtering on SNP calling does not remove evidence of inter-nucleus recombination in dikaryotic arbuscular mycorrhizal fungi"

### Sheet: New
Table 3: Confirmation of genotypes found by Ropars and colleagues using PCR and Sanger sequencing
F (A) == Reads supporting genotype (reads against genotype). Coverage shown on the left columns for each position.
Numbers in bold represent valid genotypes with very low coverage - i.e. 1 to 5
A5 equivlalent	A5		SN01H	F (A)	SN03C	F (A)	SN05B	F (A)	SN05D	F (A)	SN06C	F (A)	SN03E	F (A)	SN05E	F (A)	SN02A	F (A)
Scaffold 2
1	scaffold_2	98664	A	13	A	93	A	133			A	4	G	2	G	3
Scaffold 17	A5
1	scaffold_17	96849	T	12	T	3					T	9			C	12	T	3
	scaffold_17	96919	A	10	A	3					A	12			A	8
2			indel		indel						indel				T	7
			indel		indel						indel				T	7
	scaffold_17	96920	T	9	T	2					T	11			T	8
3	scaffold_17	96938	G	9	G	2					G	14			A	7	G	1
4	scaffold_17	97001	A	10	A	2					A	21			A	25	A	1
Scaffold 37	A5
1	scaffold_37	75016	A	14	A	10			A	1	A	22	G	531 (5)	G	32
	scaffold_37	75029	A	19	A	8			A	1	A	29	C	580 (1)	C	33
2	scaffold_37	75080	G	24	G	3					G	40	A	477 (1)	A	35
	scaffold_37	75081	A	26	A	3					A	40	A	478 (2)	A	37
3	scaffold_37	75082	A	25	A	3					A	40	A	476 (3)	A	37
	scaffold_37	75083	T	25	T	5					T	40	T	480	T	37
4	scaffold_37	75097	C	25	C	5					C	46	C	497 (4)	C	44
	scaffold_37	75098	G	25	G	5					G	46	G	500 (1)	G	44
	scaffold_37	75099	G	25	G	7	G	1			G	48	G	553 (2)	G	44
	scaffold_37	75100	T	25	T	7	T	1			T	45 (3)	T	542 (7)	T	43
	scaffold_37	75107	G	29	G	8	G	1			G	57	G	656 (2)	G	45
	scaffold_37	75123	G	23	G	10	G	1	G	1	G	52	G	640 (3)	G	45
Scaffold 641	A5
1	scaffold_641	26159	T	2	T	62 (1)	T	21	T	3	T	19	C	2	C	8	T	90
