## Supplemental Table 4 for "More filtering on SNP calling does not remove evidence of inter-nucleus recombination in dikaryotic arbuscular mycorrhizal fungi"

### Sheet: SL1
SN06			SN07			SN14			SN15			SN05			SN12			SN17			SN23			SN04			SN08			SN10			SN16			SN18			SN21			SN25
1	scaffold_264	84078	1	scaffold_47	30275	1	scaffold_189	12230	1	scaffold_6	128538	1	scaffold_204	9948	1	scaffold_47	31079	1	scaffold_204	9948	1	scaffold_204	9948	1	scaffold_407	14959	1	scaffold_6	128912	1	scaffold_563	275	1	scaffold_8	122199	1	scaffold_964	6983	1	scaffold_805	21343	1	scaffold_6	128538
Not Mat 1	scaffold_264	84112	Mat 1	scaffold_47	30431	Mat 5	scaffold_189	12245	Mat 5	scaffold_6	128577	Mat 1 or Mat 2	scaffold_204	9958	Mat 1	scaffold_47	31111	Mat 1 or Mat 5	scaffold_204	9958	Mat 1 or Mat 5	scaffold_204	9958	Mat 1 or Mat 5	scaffold_407	14993	Mat 1	scaffold_6	128937	Not Mat 5	scaffold_563	319	Not Mat 1	scaffold_8	143323	Mat 5	scaffold_964	7460	Not Mat 1	scaffold_805	21353	Mat 5	scaffold_6	128577
	scaffold_264	84220		scaffold_47	30477		scaffold_189	12262		scaffold_6	128912		scaffold_204	9980		scaffold_47	31443		scaffold_204	9980		scaffold_204	9980		scaffold_407	15007		scaffold_6	128946		scaffold_563	454		scaffold_8	202616		scaffold_964	7641		scaffold_805	21364		scaffold_6	128912
				scaffold_47	30634		scaffold_189	12278		scaffold_6	128937		scaffold_204	9986		scaffold_47	31487		scaffold_204	9986		scaffold_204	9986								scaffold_563	714					scaffold_964	7689					scaffold_6	128937
2	scaffold_264	84366		scaffold_47	30655					scaffold_6	128946								scaffold_204	10324		scaffold_204	10324				2	scaffold_47	30275		scaffold_563	777	2	scaffold_47	30275		scaffold_964	8137					scaffold_6	128946
Not Mat 1	scaffold_264	84844		scaffold_47	30860	2	scaffold_264	83725		scaffold_6	133638	2	scaffold_308	24798	2	scaffold_204	9948		scaffold_204	10350		scaffold_204	10350				Mat 1	scaffold_47	30431				Not Mat 1	scaffold_47	30431		scaffold_964	8375					scaffold_6	133638
	scaffold_264	84875		scaffold_47	31079	Not Mat 1	scaffold_264	83763				Mat 1 or Mat 5	scaffold_308	24814	Mat 1 or Mat 5	scaffold_204	9958		scaffold_204	10442		scaffold_204	10442					scaffold_47	30477	2	scaffold_920	758		scaffold_47	30477		scaffold_964	8445
	scaffold_264	85112		scaffold_47	31111		scaffold_264	83961	2	scaffold_176	61127		scaffold_308	24821		scaffold_204	9980					scaffold_204	12981							Mat 1 or Mat 5	scaffold_920	814		scaffold_47	30634		scaffold_964	8592				2	scaffold_205	42580
	scaffold_264	85136		scaffold_47	31443		scaffold_264	83982	Mat 1 or Mat 5	scaffold_176	61394		scaffold_308	24853		scaffold_204	9986	2	scaffold_393	8432		scaffold_204	13874				3	scaffold_47	30655		scaffold_920	825		scaffold_47	30655							Mat 5	scaffold_205	43262
	scaffold_264	85145		scaffold_47	31487		scaffold_264	84027		scaffold_176	62783							Mat 1	scaffold_393	9095		scaffold_204	13934				Mat 1	scaffold_47	30860		scaffold_920	925		scaffold_47	30860								scaffold_205	46877
	scaffold_264	85211		scaffold_47	31563		scaffold_264	84039				3	scaffold_952	16552	3	scaffold_308	24798		scaffold_393	9102		scaffold_204	13974					scaffold_47	31079					scaffold_47	31079								scaffold_205	46983
	scaffold_264	85229		scaffold_47	31768		scaffold_264	84069	3	scaffold_609	2444	Mat 1	scaffold_952	16560	Mat 1	scaffold_308	24814		scaffold_393	9418		scaffold_204	14149											scaffold_47	31111
	scaffold_264	85262		scaffold_47	31858		scaffold_264	84078	Mat 5	scaffold_609	2603		scaffold_952	16565		scaffold_308	24821		scaffold_393	9462		scaffold_204	14853				4	scaffold_47	31443					scaffold_47	31443							3	scaffold_831	10616
	scaffold_264	85275		scaffold_47	31948		scaffold_264	84112		scaffold_609	3044					scaffold_308	24853		scaffold_393	10162							Mat 1	scaffold_47	31487					scaffold_47	31487							Not Mat 1	scaffold_831	10624
				scaffold_47	31960		scaffold_264	84220		scaffold_609	3120								scaffold_393	10170	2	scaffold_227	91793					scaffold_47	31563					scaffold_47	31563								scaffold_831	11339
3	scaffold_246	87741					scaffold_264	84342							4	scaffold_407	14959		scaffold_393	10176	Not Mat 5	scaffold_227	91843					scaffold_47	31768					scaffold_47	31768								scaffold_831	11688
Not Mat 1	scaffold_246	87746	2	scaffold_204	9948		scaffold_264	84366	4	scaffold_737	54314				Mat 1 or Mat 5	scaffold_407	14993					scaffold_227	91880					scaffold_47	31858					scaffold_47	31858
	scaffold_246	87751	Mat 1 or Mat 5	scaffold_204	9958		scaffold_264	84844	Mat 5	scaffold_737	54343					scaffold_407	15007	3	scaffold_456	57825		scaffold_227	91899					scaffold_47	31948					scaffold_47	31948							4	scaffold_831	12674
				scaffold_204	9980		scaffold_264	84875		scaffold_737	54361							Mat 1	scaffold_456	57832								scaffold_47	31960					scaffold_47	31960							Not Mat 1	scaffold_831	12782
4	scaffold_958	13713		scaffold_204	9986		scaffold_264	85112							5	scaffold_809	43708		scaffold_456	57933	3	scaffold_920	1038																				scaffold_831	13348
Not Mat 1	scaffold_958	14669		scaffold_204	10324		scaffold_264	85136	5	scaffold_920	758				Mat 1	scaffold_809	44166		scaffold_456	58076	Mat 1 or Mat 5	scaffold_920	1045				5	scaffold_225	91580				3	scaffold_100	88664								scaffold_831	14027
	scaffold_958	14679		scaffold_204	10350		scaffold_264	85145	Mat 1 or Mat 5	scaffold_920	814					scaffold_809	44322					scaffold_920	1141				Mat 1	scaffold_225	91688				Mat 5	scaffold_100	88775								scaffold_831	14184
				scaffold_204	10442		scaffold_264	85211		scaffold_920	825					scaffold_809	44429	4	scaffold_536	832		scaffold_920	1488					scaffold_225	91813					scaffold_100	88804								scaffold_831	14260
				scaffold_204	12981		scaffold_264	85229		scaffold_920	925					scaffold_809	44996	Mat 1	scaffold_536	974		scaffold_920	2843					scaffold_225	92558					scaffold_100	88862								scaffold_831	14427
				scaffold_204	13874		scaffold_264	85262		scaffold_920	985					scaffold_809	46043		scaffold_536	22843														scaffold_100	100665								scaffold_831	14467
				scaffold_204	13934		scaffold_264	85275											scaffold_536	23015							6	scaffold_389	7256					scaffold_100	100673
				scaffold_204	13974										6	scaffold_824	30509										Mat 1	scaffold_389	7314					scaffold_100	100776
				scaffold_204	14149	3	scaffold_403	9184							Mat 1	scaffold_824	30558	5	scaffold_687	5885								scaffold_389	7415					scaffold_100	102784
				scaffold_204	14853	Mat 1 or Mat 5	scaffold_403	9583								scaffold_824	31570	Mat 1	scaffold_687	6004								scaffold_389	8233					scaffold_100	102929
							scaffold_403	9613											scaffold_687	6026								scaffold_389	8244					scaffold_100	103016
			3	scaffold_264	85229		scaffold_403	9740							7	scaffold_929	22536		scaffold_687	10043														scaffold_100	103042
			Not Mat 5	scaffold_264	85262										Mat 1	scaffold_929	28759		scaffold_687	10066							7	scaffold_398	65638					scaffold_100	103096
				scaffold_264	85275	4	scaffold_776	23712								scaffold_929	33700		scaffold_687	11057							Not Mat 5	scaffold_398	65727					scaffold_100	103218
						Not Mat 1	scaffold_776	23783											scaffold_687	11317								scaffold_398	66072					scaffold_100	103338
				scaffold_308	24798		scaffold_776	23802											scaffold_687	11650								scaffold_398	66130					scaffold_100	103344
			4	scaffold_308	24814														scaffold_687	11927								scaffold_398	66410					scaffold_100	104846
			Mat 1 or Mat 5	scaffold_308	24821	5	scaffold_964	8445											scaffold_687	17526														scaffold_100	104981
				scaffold_308	24853	Mat 5	scaffold_964	8592											scaffold_687	18023							8	scaffold_456	57825					scaffold_100	107104
							scaffold_964	9005											scaffold_687	18034							Mat 1	scaffold_456	57832					scaffold_100	107119
																			scaffold_687	18843								scaffold_456	57933					scaffold_100	107343
				scaffold_737	53821	6	scaffold_964	10658																				scaffold_456	58076					scaffold_100	107354
			5	scaffold_737	53841	Mat 5	scaffold_964	10693
			Mat 1	scaffold_737	54314		scaffold_964	10716																			9	scaffold_493	6294				4	scaffold_111	44748
				scaffold_737	54343		scaffold_964	10876																			Not Mat 5	scaffold_493	6296				Mat 5	scaffold_111	44862
				scaffold_737	54361		scaffold_964	10960																				scaffold_493	6327					scaffold_111	44947
							scaffold_964	10979																										scaffold_111	44972
																											10	scaffold_493	6410					scaffold_111	44991
						7	scaffold_964	15656																			Not Mat 5	scaffold_493	6598					scaffold_111	45070
						Mat 5	scaffold_964	15737																				scaffold_493	6646					scaffold_111	45531
							scaffold_964	15962																				scaffold_493	6656
							scaffold_964	16040																									5	scaffold_125	24059
							scaffold_964	16134																									Not Mat 1	scaffold_125	24065
																																		scaffold_125	24109
																																		scaffold_125	24142
																																	6	scaffold_176	61127
																																	Mat 1 or Mat 5	scaffold_176	61394
																																		scaffold_176	62783
																																	7	scaffold_308	24798
																																	Mat 1 or Mat 5	scaffold_308	24814
																																		scaffold_308	24821
																																		scaffold_308	24853
																																	8	scaffold_323	35872
																																	Mat 5	scaffold_323	37759
																																		scaffold_323	38442
																																		scaffold_323	38458
																																		scaffold_323	38465
																																		scaffold_323	38534
																																		scaffold_323	38814
																																		scaffold_323	38832
																																		scaffold_323	38849
																																		scaffold_323	38868
																																		scaffold_323	38924
																																		scaffold_323	38931
																																		scaffold_323	39091
																																	9	scaffold_323	62334
																																	Mat 5	scaffold_323	65957
																																		scaffold_323	65971
																																	10	scaffold_403	9159
																																	Mat 5	scaffold_403	9183
																																		scaffold_403	9184
																																		scaffold_403	9583
																																	11	scaffold_763	42025
																																	Mat 5	scaffold_763	42052
																																		scaffold_763	49238
																																		scaffold_763	49278
																																	12	scaffold_899	10524
																																	Mat 5	scaffold_899	12021
																																		scaffold_899	12334
																																		scaffold_899	13245
																																	13	scaffold_929	42081
																																	Not Mat 1	scaffold_929	42098
																																		scaffold_929	42207
																																	14	scaffold_933	10369
																																	Mat 5	scaffold_933	10882
																																		scaffold_933	11170
																																		scaffold_933	12934
																																	15	scaffold_952	16552
																																	Mat 5	scaffold_952	16560
																																		scaffold_952	16565

### Sheet: A5
SN03E			SN05E			SN01H			SN03C			SN05B			SN05D			SN06C			SN02A
1	scaffold_9	20674	1	scaffold_103	170028	1	scaffold_227	45131	1	scaffold_6	2242	1	scaffold_327	11293	1	scaffold_6	2242	1	scaffold_46	17294	1	scaffold_421	17104
Mat 6	scaffold_9	20682	Mat 6	scaffold_103	170048	Mat 3	scaffold_227	46086	Not Mat 6	scaffold_6	2288	Mat 3	scaffold_327	11298	Not Mat 6	scaffold_6	2288	Not Mat 6	scaffold_46	17312	Mat 3	scaffold_421	17126
	scaffold_9	20697		scaffold_103	170056		scaffold_227	47579		scaffold_6	2424		scaffold_327	11307		scaffold_6	2424		scaffold_46	17363		scaffold_421	17138
	scaffold_9	20739					scaffold_227	48454		scaffold_6	2540					scaffold_6	2540
			2	scaffold_942	6587		scaffold_227	48506		scaffold_6	2677					scaffold_6	2677	2	scaffold_727	25386	2	scaffold_282	62626
2	scaffold_31	66706	Mat 6	scaffold_942	6640		scaffold_227	49082		scaffold_6	2806					scaffold_6	2806	Not Mat 6	scaffold_727	26055	Not Mat 6	scaffold_282	62781
Mat 6	scaffold_31	66731		scaffold_942	6685		scaffold_227	49463		scaffold_6	2934					scaffold_6	2934		scaffold_727	26914		scaffold_282	62793
	scaffold_31	75077					scaffold_227	49881		scaffold_6	3009					scaffold_6	3009		scaffold_727	26926		scaffold_282	62800
							scaffold_227	49905		scaffold_6	3028					scaffold_6	3028
3	scaffold_85	46975					scaffold_227	49920		scaffold_6	3479					scaffold_6	3479				3	scaffold_593	3351
Mat 6	scaffold_85	48236					scaffold_227	50569		scaffold_6	3516					scaffold_6	3516				Mat 3	scaffold_593	3363
	scaffold_85	48635					scaffold_227	50594		scaffold_6	3534					scaffold_6	3534					scaffold_593	3377
	scaffold_85	48661					scaffold_227	50613		scaffold_6	3612					scaffold_6	3612					scaffold_593	3425
										scaffold_6	3698					scaffold_6	3698					scaffold_593	3430
4	scaffold_278	2425				2	scaffold_282	62626		scaffold_6	3708					scaffold_6	3708					scaffold_593	3468
Mat 6	scaffold_278	2697				Not Mat 6	scaffold_282	62781		scaffold_6	4223					scaffold_6	4223
	scaffold_278	2800					scaffold_282	62793													4	scaffold_695	53523
	scaffold_278	2816					scaffold_282	62800	2	scaffold_303	3959				2	scaffold_9	20663				Not Mat 6	scaffold_695	53719
	scaffold_278	2932							Mat 3	scaffold_303	4004				Mat 3	scaffold_9	20674					scaffold_695	57124
	scaffold_278	2984				3	scaffold_593	3345		scaffold_303	6069					scaffold_9	20682
	scaffold_278	3006					scaffold_593	3351								scaffold_9	20697				5	scaffold_765	1702
	scaffold_278	3027				Mat 3	scaffold_593	3363	3	scaffold_327	11293					scaffold_9	20739				Mat 3	scaffold_765	1731
	scaffold_278	3216					scaffold_593	3377	Mat 3	scaffold_327	11298											scaffold_765	2259
	scaffold_278	3266					scaffold_593	3425		scaffold_327	11307				3	scaffold_227	45131
	scaffold_278	3272					scaffold_593	3430							Mat 3	scaffold_227	46086
							scaffold_593	3468	4	scaffold_330	73361					scaffold_227	47579
5	scaffold_475	59094					scaffold_593	3473	Not Mat 6	scaffold_330	73367					scaffold_227	48454
Not Mat 3	scaffold_475	59103					scaffold_593	3509		scaffold_330	73389					scaffold_227	48506
	scaffold_475	59113					scaffold_593	3681		scaffold_330	73397					scaffold_227	49082
	scaffold_475	59386								scaffold_330	73406					scaffold_227	49463
	scaffold_475	59395				4	scaffold_675	36637		scaffold_330	73424					scaffold_227	49881
	scaffold_475	59455				Not Mat 6	scaffold_675	36652		scaffold_330	73436					scaffold_227	49905
	scaffold_475	59475					scaffold_675	36657		scaffold_330	73451					scaffold_227	49920
	scaffold_475	59771								scaffold_330	73604					scaffold_227	50569
	scaffold_475	59983								scaffold_330	73673					scaffold_227	50594
	scaffold_475	60011														scaffold_227	50613
	scaffold_475	60026							5	scaffold_421	17104
	scaffold_475	60097							Mat 3	scaffold_421	17126				4	scaffold_341	53688
	scaffold_475	60184								scaffold_421	17138				Mat 3	scaffold_341	60188
	scaffold_475	60214														scaffold_341	60199
	scaffold_475	60223							6	scaffold_544	69198
	scaffold_475	60478							Not Mat 6	scaffold_544	69212				5	scaffold_392	100286
	scaffold_475	60515								scaffold_544	69239				Not Mat 6	scaffold_392	100295
										scaffold_544	69295					scaffold_392	100301
										scaffold_544	69300					scaffold_392	100309
										scaffold_544	69327					scaffold_392	100317
									7	scaffold_942	6587
									Mat 3	scaffold_942	6640
										scaffold_942	6685

### Sheet: A4
SN03			SN09			SN19			SN02			SN11			SN12			SN20			SN21			SN22			SN24			SN26			SN14			SN16			SN27
1	scaffold_68	21140	1	scaffold_74	95498	1	scaffold_1	9566	1	scaffold_115	103184	1	scaffold_1	249390	1	scaffold_28	54253	1	scaffold_17	21977	1	scaffold_19	7870	1	scaffold_1	249390	1	scaffold_28	54253	1	scaffold_231	5912	1	scaffold_5	109594	1	scaffold_308	25234	1	scaffold_59	105341
Mat 1	scaffold_68	21585	Mat 1	scaffold_74	95506	Not Mat 2	scaffold_1	9588	Not Mat 1	scaffold_115	103198	Mat 2	scaffold_1	249418	Mat 2	scaffold_28	54259	Mat 2	scaffold_17	21999	Mat 1 or Mat 2	scaffold_19	7891	Mat 2	scaffold_1	249418	Mat 2	scaffold_28	54259	Mat 2	scaffold_231	6164	Mat 2	scaffold_5	109618	Mat 2	scaffold_308	25248	Mat 2	scaffold_59	105360
	scaffold_68	22543		scaffold_74	95515		scaffold_1	9596		scaffold_115	103221		scaffold_1	249439		scaffold_28	54265		scaffold_17	22011		scaffold_19	7902		scaffold_1	249439		scaffold_28	54265		scaffold_231	6201		scaffold_5	109633		scaffold_308	25261		scaffold_59	105370
				scaffold_74	95529		scaffold_1	9617					scaffold_1	249445		scaffold_28	54271					scaffold_19	7920		scaffold_1	249445		scaffold_28	54271								scaffold_308	25328		scaffold_59	105387
2	scaffold_115	103184							2	scaffold_136	17578							2	scaffold_19	7215		scaffold_19	7939							2	scaffold_540	67778	2	scaffold_59	105341
Mat 1	scaffold_115	103198	2	scaffold_107	11711	2	scaffold_20	77968	Mat 2	scaffold_136	17603	2	scaffold_443	2975	2	scaffold_308	25226	Mat 1 or Mat 2	scaffold_19	7233		scaffold_19	8027	2	scaffold_14	128536	2	scaffold_107	11711	Mat 2	scaffold_540	67787	Mat 2	scaffold_59	105360	2	scaffold_331	16250	2	scaffold_324	38594
	scaffold_115	103221	Mat 1	scaffold_107	11717	Mat 1	scaffold_20	94440		scaffold_136	17608	Mat 2	scaffold_443	2994	Mat 2	scaffold_308	25234		scaffold_19	7497				Mat 2	scaffold_14	131390	Mat 2	scaffold_107	11717		scaffold_540	67843		scaffold_59	105370	Mat 2	scaffold_331	16260	Mat 2	scaffold_324	38606
				scaffold_107	11728		scaffold_20	94458		scaffold_136	17630		scaffold_443	3145		scaffold_308	25248		scaffold_19	7529	2	scaffold_136	17578		scaffold_14	131410		scaffold_107	11728		scaffold_540	68497		scaffold_59	105387		scaffold_331	16266		scaffold_324	38611
3	scaffold_311	70453		scaffold_107	11748					scaffold_136	17637		scaffold_443	3151		scaffold_308	25261		scaffold_19	7557	Mat 2	scaffold_136	17603		scaffold_14	131425		scaffold_107	11748		scaffold_540	68538
Not Mat 2	scaffold_311	70560		scaffold_107	11754	3	scaffold_83	34313					scaffold_443	4002					scaffold_19	7782		scaffold_136	17608		scaffold_14	131450		scaffold_107	11754				3	scaffold_107	11711	3	scaffold_445	37195	3	scaffold_442	91144
	scaffold_311	70641				Mat 1	scaffold_83	34330	3	scaffold_331	16184		scaffold_443	4025	3	scaffold_344	49008		scaffold_19	7787					scaffold_14	132041				3	scaffold_573	3300	Mat 2	scaffold_107	11717	Mat 2	scaffold_445	37212	Not Mat 1	scaffold_442	91152
	scaffold_311	71191	3	scaffold_115	102744		scaffold_83	34356	Mat 2	scaffold_331	16226				Not Mat 1	scaffold_344	49143		scaffold_19	7870	3	scaffold_186	15829				3	scaffold_190	26987	Mat 2	scaffold_573	3344		scaffold_107	11728		scaffold_445	37291		scaffold_442	91244
			Mat 1	scaffold_115	103184					scaffold_331	16250	3	scaffold_668	13645		scaffold_344	49222		scaffold_19	7891	Mat 2	scaffold_186	15842	3	scaffold_19	7497	Mat 2	scaffold_190	27001		scaffold_573	3394		scaffold_107	11748		scaffold_445	37446
4	scaffold_467	50960		scaffold_115	103198	4	scaffold_259	24867		scaffold_331	16260	Not Mat 1	scaffold_668	13655		scaffold_344	49231		scaffold_19	7902		scaffold_186	15880	Mat 2	scaffold_19	7529		scaffold_190	27009		scaffold_573	3405		scaffold_107	11754		scaffold_445	37495	4	scaffold_434	3509
Mat 1	scaffold_467	50969		scaffold_115	103221	Mat 1	scaffold_259	24881		scaffold_331	16266		scaffold_668	13673		scaffold_344	49258		scaffold_19	7920					scaffold_19	7557											scaffold_445	37572	Mat 2	scaffold_434	3531
	scaffold_467	50982					scaffold_259	24904								scaffold_344	49441		scaffold_19	7939	4	scaffold_434	3509				4	scaffold_297	43181	4	scaffold_610	7614	4	scaffold_132	41322		scaffold_445	37614		scaffold_434	3569
	scaffold_467	50995	4	scaffold_259	24867				4	scaffold_311	70453	4	scaffold_697	21376		scaffold_344	49453		scaffold_19	8027	Mat 2	scaffold_434	3531	4	scaffold_74	95498	Mat 2	scaffold_297	43227	Mat 2	scaffold_610	7620	Mat 2	scaffold_132	41525
	scaffold_467	51006	Mat 1	scaffold_259	24881	5	scaffold_502	39661	Not Mat 2	scaffold_311	70560	Not Mat 1	scaffold_697	24424		scaffold_344	49463					scaffold_434	3569	Mat 2	scaffold_74	95506		scaffold_297	43434		scaffold_610	7639		scaffold_132	41533	4	scaffold_445	37670	5	scaffold_434	3619
	scaffold_467	51012		scaffold_259	24904	Mat 1	scaffold_502	39723		scaffold_311	70641		scaffold_697	24946		scaffold_344	49495	4	scaffold_331	16184		scaffold_434	3611		scaffold_74	95515		scaffold_297	43447		scaffold_610	7655		scaffold_132	41742	Mat 2	scaffold_445	37720	Mat 2	scaffold_434	3728
	scaffold_467	51023					scaffold_502	39748		scaffold_311	71191		scaffold_697	43859				Mat 2	scaffold_331	16226		scaffold_434	3619		scaffold_74	95529											scaffold_445	37730		scaffold_434	3739
	scaffold_467	51033	5	scaffold_132	41322		scaffold_502	39757							4	scaffold_445	37212		scaffold_331	16250		scaffold_434	3728				5	scaffold_443	2975	5	scaffold_617	32213	5	scaffold_331	16250		scaffold_445	37753		scaffold_434	3806
			Not Mat 2	scaffold_132	41525		scaffold_502	39780	5	scaffold_377	9250	5	scaffold_841	39024	Mat 2	scaffold_445	37291		scaffold_331	16260		scaffold_434	3739	5	scaffold_107	11711	Mat 2	scaffold_443	2994	Mat 2	scaffold_617	32219	Mat 2	scaffold_331	16260		scaffold_445	37793		scaffold_434	3967
5	scaffold_469	1713		scaffold_132	41533		scaffold_502	39814	MAT 2	scaffold_377	9271	Mat 2	scaffold_841	39029		scaffold_445	37446		scaffold_331	16266		scaffold_434	3806	Mat 2	scaffold_107	11717		scaffold_443	3145		scaffold_617	32232		scaffold_331	16266		scaffold_445	37875		scaffold_434	3989
Mat 1	scaffold_469	1724		scaffold_132	41742					scaffold_377	9286		scaffold_841	39043		scaffold_445	37495					scaffold_434	3967		scaffold_107	11728		scaffold_443	3151		scaffold_617	32260					scaffold_445	37881		scaffold_434	4013
	scaffold_469	1751				6	scaffold_563	92144		scaffold_377	9319		scaffold_841	39050		scaffold_445	37572	5	scaffold_442	76865		scaffold_434	3989		scaffold_107	11748		scaffold_443	4002		scaffold_617	32279	6	scaffold_434	3509		scaffold_445	37966		scaffold_434	4039
			6	scaffold_136	17578	Mat 1	scaffold_563	92150								scaffold_445	37614		scaffold_442	76985		scaffold_434	4013					scaffold_443	4025		scaffold_617	32285	Mat 2	scaffold_434	3531		scaffold_445	38103		scaffold_434	4125
6	scaffold_645	9211	Mat 1	scaffold_136	17603		scaffold_563	92159	6	scaffold_445	37670	6	scaffold_849	19677				Mat 2	scaffold_442	77003		scaffold_434	4039	6	scaffold_141	82855					scaffold_617	32290		scaffold_434	3569		scaffold_445	38148		scaffold_434	4181
Mat 1	scaffold_645	9222		scaffold_136	17608				Mat 2	scaffold_445	37720	Not Mat 1	scaffold_849	19700	5	scaffold_445	37730		scaffold_442	77008		scaffold_434	4125	Mat 2	scaffold_141	82934	6	scaffold_462	48255											scaffold_434	4329
	scaffold_645	9232		scaffold_136	17630	7	scaffold_645	7896		scaffold_445	37730		scaffold_849	19708	Mat 2	scaffold_445	37753		scaffold_442	77016		scaffold_434	4181		scaffold_141	82953	Not Mat 1	scaffold_462	48935	6	scaffold_617	32334	7	scaffold_434	4181	5	scaffold_530	5177		scaffold_434	4337
				scaffold_136	17637	Mat 1	scaffold_645	8853		scaffold_445	37753		scaffold_849	19727		scaffold_445	37793					scaffold_434	4329					scaffold_462	48949	Mat 2	scaffold_617	32373	Mat 2	scaffold_434	4329	Mat 2	scaffold_530	5185		scaffold_434	4658
7	scaffold_668	13634					scaffold_645	9211		scaffold_445	37793		scaffold_849	19770		scaffold_445	37875	6	scaffold_445	37212		scaffold_434	4337	7	scaffold_582	70053					scaffold_617	32402		scaffold_434	4337		scaffold_530	5207		scaffold_434	4877
Not Mat 2	scaffold_668	13645	7	scaffold_317	53983		scaffold_645	9222		scaffold_445	37875		scaffold_849	19783		scaffold_445	37881	Mat 2	scaffold_445	37291		scaffold_434	4658	Mat 2	scaffold_582	70058	7	scaffold_509	48605		scaffold_617	32509					scaffold_530	6006
	scaffold_668	13655	Mat 1	scaffold_317	61116		scaffold_645	9232		scaffold_445	37881		scaffold_849	19794		scaffold_445	37966		scaffold_445	37446					scaffold_582	70068	Mat 2	scaffold_509	48617				8	scaffold_442	76985				6	scaffold_434	5115
	scaffold_668	13673		scaffold_317	61126					scaffold_445	37966		scaffold_849	19861		scaffold_445	38103		scaffold_445	37495	5	scaffold_434	6102					scaffold_509	48624	7	scaffold_617	32759	Mat 2	scaffold_442	77003	6	scaffold_650	30592	Mat 2	scaffold_434	5253
						8	scaffold_694	64995		scaffold_445	38103		scaffold_849	19905		scaffold_445	38148		scaffold_445	37572	Mat 2	scaffold_434	6126	8	scaffold_642	38306				Mat 2	scaffold_617	32769		scaffold_442	77008	Mat 2	scaffold_650	30624		scaffold_434	5275
8	scaffold_829	80	8	scaffold_442	76985	Mat 1	scaffold_694	65019					scaffold_849	19911					scaffold_445	37614		scaffold_434	6151	Not Mat 1	scaffold_642	38318	8	scaffold_561	64394		scaffold_617	32811		scaffold_442	77016		scaffold_650	30635		scaffold_434	5299
Not Mat 2	scaffold_829	346	Mat 1	scaffold_442	77003		scaffold_694	65058	7	scaffold_462	48255		scaffold_849	19917	6	scaffold_530	4606					scaffold_434	6180		scaffold_642	38838	Mat 2	scaffold_561	64403
	scaffold_829	362		scaffold_442	77008		scaffold_694	65157	Not Mat 1	scaffold_462	48935				Mat 2	scaffold_530	5177	7	scaffold_445	37670		scaffold_434	6266					scaffold_561	64417	8	scaffold_645	7896	9	scaffold_445	37195	7	scaffold_661	23071	7	scaffold_434	5790
	scaffold_829	370		scaffold_442	77016		scaffold_694	65201		scaffold_462	48949	7	scaffold_914	2460		scaffold_530	5185	Mat 2	scaffold_445	37720		scaffold_434	6389							Not Mat 1	scaffold_645	8853	Mat 2	scaffold_445	37212	Not Mat 1	scaffold_661	23178	Mat 2	scaffold_434	5805
	scaffold_829	1300					scaffold_694	65211				Mat 2	scaffold_914	11049		scaffold_530	5207		scaffold_445	37730		scaffold_434	6401				9	scaffold_914	33625		scaffold_645	9211		scaffold_445	37291		scaffold_661	23201		scaffold_434	5810
	scaffold_829	1522	9	scaffold_453	88115		scaffold_694	65219	8	scaffold_508	35910		scaffold_914	11177		scaffold_530	6006		scaffold_445	37753							Mat 2	scaffold_914	33631		scaffold_645	9222		scaffold_445	37446					scaffold_434	5855
	scaffold_829	1673	Mat 1	scaffold_453	88126		scaffold_694	65274	Mat 2	scaffold_508	36836		scaffold_914	11226					scaffold_445	37793	6	scaffold_344	49008					scaffold_914	33647		scaffold_645	9232		scaffold_445	37495	8	scaffold_697	21376
	scaffold_829	1699		scaffold_453	88198					scaffold_508	47862		scaffold_914	11277	7	scaffold_582	70053		scaffold_445	37875	Not Mat 1	scaffold_344	49143											scaffold_445	37572	Not Mat 1	scaffold_697	24424	8	scaffold_434	5907
	scaffold_829	1713		scaffold_453	88209	9	scaffold_705	22804					scaffold_914	11341	Mat 2	scaffold_582	70058		scaffold_445	37881		scaffold_344	49222				10	scaffold_937	16832	9	scaffold_841	39024		scaffold_445	37614		scaffold_697	24946	Mat 2	scaffold_434	6043
	scaffold_829	1751				Mat 1	scaffold_705	22813	9	scaffold_582	70053		scaffold_914	11381		scaffold_582	70068		scaffold_445	37966		scaffold_344	49231				Mat 2	scaffold_937	16851	Mat 2	scaffold_841	39029					scaffold_697	43859		scaffold_434	6082
	scaffold_829	1954	10	scaffold_617	32988		scaffold_705	22824	Mat 2	scaffold_582	70058		scaffold_914	11386					scaffold_445	38103		scaffold_344	49258					scaffold_937	16859		scaffold_841	39043	10	scaffold_445	37670
	scaffold_829	1987	Mat 1	scaffold_617	33031					scaffold_582	70068		scaffold_914	11424	8	scaffold_617	33031					scaffold_344	49441								scaffold_841	39050	Mat 2	scaffold_445	37720	9	scaffold_714	12419	9	scaffold_434	6102
				scaffold_617	33039	10	scaffold_728	41018					scaffold_914	11475	Mat 2	scaffold_617	33039	8	scaffold_516	13392		scaffold_344	49453											scaffold_445	37730	Not Mat 1	scaffold_714	12521	Mat 2	scaffold_434	6126
9	scaffold_841	39024				Mat 1	scaffold_728	41050	10	scaffold_610	7614		scaffold_914	11545		scaffold_617	33061	Not Mat 1	scaffold_516	13421		scaffold_344	49463							10	scaffold_938	12666		scaffold_445	37753		scaffold_714	12534		scaffold_434	6151
Mat 1	scaffold_841	39029	11	scaffold_679	4844		scaffold_728	41068	Mat 2	scaffold_610	7620		scaffold_914	11617					scaffold_516	13431		scaffold_344	49495							Mat 2	scaffold_938	12688		scaffold_445	37793		scaffold_714	12564		scaffold_434	6180
	scaffold_841	39043	Mat 1	scaffold_679	5011					scaffold_610	7639		scaffold_914	11688	9	scaffold_901	29652		scaffold_516	13843											scaffold_938	12715		scaffold_445	37875		scaffold_714	12591		scaffold_434	6266
	scaffold_841	39050		scaffold_679	5039					scaffold_610	7655		scaffold_914	11704	Mat 2	scaffold_901	29673		scaffold_516	13911	7	scaffold_522	3675								scaffold_938	12741		scaffold_445	37881		scaffold_714	12616		scaffold_434	6389
				scaffold_679	5049								scaffold_914	12183		scaffold_901	29705				Mat 2	scaffold_522	3895											scaffold_445	37966		scaffold_714	12997		scaffold_434	6401
10	scaffold_937	16832		scaffold_679	5082				11	scaffold_642	38236		scaffold_914	12344				9	scaffold_539	8819		scaffold_522	3932											scaffold_445	38103		scaffold_714	13055
Mat 1	scaffold_937	16851		scaffold_679	5337				Not Mat 1	scaffold_642	38258				10	scaffold_920	21000	Mat 2	scaffold_539	8881														scaffold_445	38148		scaffold_714	13087	10	scaffold_445	37212
	scaffold_937	16859		scaffold_679	5357					scaffold_642	38306	8	scaffold_920	21000	Mat 2	scaffold_920	21005		scaffold_539	33709	8	scaffold_539	48564														scaffold_714	13500	Mat 2	scaffold_445	37291
				scaffold_679	5384							Mat 2	scaffold_920	21005		scaffold_920	21023				Mat 2	scaffold_539	48569										11	scaffold_469	1713		scaffold_714	13763		scaffold_445	37446
				scaffold_679	5406				12	scaffold_699	34326		scaffold_920	21023		scaffold_920	21032	10	scaffold_697	21376		scaffold_539	48591										Mat 2	scaffold_469	1724					scaffold_445	37495
				scaffold_679	5557				Mat 2	scaffold_699	34387		scaffold_920	21032				Not Mat 1	scaffold_697	24424														scaffold_469	1751	10	scaffold_269	19564		scaffold_445	37572
				scaffold_679	5852					scaffold_699	34399				11	scaffold_982	34754		scaffold_697	24946	9	scaffold_699	34387													Mat 2	scaffold_269	19569
				scaffold_679	5873					scaffold_699	34412	9	scaffold_938	20672	Mat 1 or Mat 2	scaffold_982	34782				Mat 2	scaffold_699	34399										12	scaffold_591	17351		scaffold_269	20112	11	scaffold_445	37670
										scaffold_699	34417	Not Mat 1	scaffold_938	20691		scaffold_982	34795	11	scaffold_808	31267		scaffold_699	34412										Mat 2	scaffold_591	17375				Mat 2	scaffold_445	37720
			12	scaffold_714	12521					scaffold_699	34453		scaffold_938	20728		scaffold_982	35355	Not Mat 1	scaffold_808	31280		scaffold_699	34417											scaffold_591	17389					scaffold_445	37730
			Not Mat 2	scaffold_714	12534					scaffold_699	34473					scaffold_982	35370		scaffold_808	31295		scaffold_699	34453																	scaffold_445	37753
				scaffold_714	12564														scaffold_808	31318		scaffold_699	34473										13	scaffold_714	12419					scaffold_445	37793
				scaffold_714	12591				13	scaffold_808	31267								scaffold_808	31487													Not Mat 1	scaffold_714	12521					scaffold_445	37875
				scaffold_714	12616				Not Mat 1	scaffold_808	31280								scaffold_808	31547	10	scaffold_781	32981											scaffold_714	12534					scaffold_445	37881
				scaffold_714	12997					scaffold_808	31295								scaffold_808	31552	Mat 2	scaffold_781	32986											scaffold_714	12564					scaffold_445	37966
				scaffold_714	13055					scaffold_808	31318								scaffold_808	33687		scaffold_781	33007											scaffold_714	12591					scaffold_445	38103
				scaffold_714	13087					scaffold_808	31487																							scaffold_714	12616					scaffold_445	38148
				scaffold_714	13500					scaffold_808	31547							12	scaffold_814	17144	11	scaffold_886	28867											scaffold_714	12997
				scaffold_714	13763					scaffold_808	31552							Mat 2	scaffold_814	17168	Not Mat 1	scaffold_886	28881											scaffold_714	13055				12	scaffold_516	13392
										scaffold_808	33687								scaffold_814	17207		scaffold_886	28893											scaffold_714	13087				Mat 2	scaffold_516	13421
			13	scaffold_835	23183														scaffold_814	17212		scaffold_886	29582											scaffold_714	13500					scaffold_516	13431
			Mat 1	scaffold_835	23203				14	scaffold_860	20682								scaffold_814	17253														scaffold_714	13763
				scaffold_835	23216				Mat 2	scaffold_860	20696								scaffold_814	17412	12	scaffold_891	18213																13	scaffold_539	8819
										scaffold_860	20706										Mat 2	scaffold_891	18372										14	scaffold_835	23183				Mat 2	scaffold_539	8881
			14	scaffold_931	1125													13	scaffold_914	33625		scaffold_891	18408										Mat 2	scaffold_835	23203					scaffold_539	33709
			Mat 1	scaffold_931	1185				15	scaffold_891	18213							Mat 2	scaffold_914	33631														scaffold_835	23216					scaffold_539	46137
				scaffold_931	11595				Mat 2	scaffold_891	18372								scaffold_914	33647
				scaffold_931	11603					scaffold_891	18408																												14	scaffold_668	13634
				scaffold_931	11612																																		Not Mat 1	scaffold_668	13645
									16	scaffold_926	18650																													scaffold_668	13655
			15	scaffold_938	12666				Mat 2	scaffold_926	18693																													scaffold_668	13673
			Mat 1	scaffold_938	12688					scaffold_926	18722
				scaffold_938	12715																																		15	scaffold_705	22804
				scaffold_938	12741																																		Mat 2	scaffold_705	22813
																																								scaffold_705	22824
			16	scaffold_982	34754
			Mat 1 or Mat 2	scaffold_982	34782																																		16	scaffold_835	23183
				scaffold_982	34795																																		Mat 2	scaffold_835	23203
																																								scaffold_835	23216
																																							17	scaffold_914	11049
																																							Mat 2	scaffold_914	11177
																																								scaffold_914	11226
																																								scaffold_914	11277
																																								scaffold_914	11341
																																								scaffold_914	11381
																																								scaffold_914	11386
																																								scaffold_914	11424
																																								scaffold_914	11475
																																								scaffold_914	11545
																																								scaffold_914	11617
																																								scaffold_914	11688
																																								scaffold_914	11704
																																								scaffold_914	12183
																																								scaffold_914	12344
																																							18	scaffold_926	18650
																																							Mat 2	scaffold_926	18693
																																								scaffold_926	18722
																																							19	scaffold_982	34754
																																							Mat 1 or Mat 2	scaffold_982	34782
																																								scaffold_982	34795
																																								scaffold_982	35355
																																								scaffold_982	35370
