## Supplemental Table 6 for "More filtering on SNP calling does not remove evidence of inter-nucleus recombination in dikaryotic arbuscular mycorrhizal fungi"

### Sheet: SL1
Example 1
		SN07	For	Against	SN17	For	Against	SN23	For	Against	SN12	For	Against	SN05	For	Against	SN16	For	Against
scaffold_204	9948	G	234	1	A	12	0	G	287	0	A	3	0	G	3	0	G	2	0
scaffold_204	9958	C	241	1	T	16	0	C	288	1	T	3	0	C	2	0	C	2	0
scaffold_204	9980	A	179	1	G	13	0	A	221	3	G	3	0	A	3	0
scaffold_204	9986	C	187	1	T	13	0	C	230	0	T	3	0	C	3	0
scaffold_204	10324	T	201	0	C	17	0	T	256	0				T	2	0
scaffold_204	10350	A	189	0	C	13	0	A	230	0				A	4	0
scaffold_204	10442	G	162	0	A	13	1	G	227	1							G	3	0
scaffold_204	12981	T	108	1				T	69	0
scaffold_204	13874	A	413	2				A	328	0
scaffold_204	13934	T	320	1				T	242	2
scaffold_204	13974	G	270	1				G	250	0
scaffold_204	14149	T	228	0				T	219	1
scaffold_204	14853	G	113	0				G	305	0
Example 2		SN07	For	Against	SN12	For	Against	SN23	For	Against	SN15	For	Against
scaffold_737	53821	A	1727	3	G	11	0	G	7	0
scaffold_737	53841	C	1964	2	T	9	0	T	17	0
scaffold_737	54314	C	2221	1	T	13	0	T	12	0	T	2	0
scaffold_737	54343	G	2215	5	A	10	0	A	12	0	A	3	0
scaffold_737	54361	C	2321	10	T	14	0	T	15	0	T	3	0
Example 3
		SN14	For	Against	SN16	For	Against	SN18	For	Against	SN06	For	Against
scaffold_776	23712	T	13	0	A	12	0	A	20	0	A	7	0
scaffold_776	23783	C	6	0	T	10	1	T	19	0	T	4	0
scaffold_776	23802	A	5	0	G	13	1	G	15	0	G	5	0
Example 4
		SN14	For	Against	SN15	For	Against	SN16	For	Against	SN07	For	Against	SN05	For	Against
scaffold_403	9159	G	223	3	A	14	0	G	342	2	G	34	0	G	8	0
scaffold_403	9183	T	241	3	C	18	0	C	348	1	C	34	1	C	7	0
scaffold_403	9184	G	242	4	A	16	0	G	338	0	G	35	0	G	7	0
scaffold_403	9583	C	168	0	T	16	0	C	246	0	C	25	0	C	14	0
scaffold_403	9613	G	148	1	G	12	0	A	236	1	G	27	0	G	12	0
scaffold_403	9740	G	160	1	A	11	0	G	254	0	G	36	0	G	10	0
Example 5
		SN15	For	Against	SN14	For	Against	SN17	For	Against	SN21	For	Against	SN23	For	Against	SN25	For	Against
scaffold_6	128538	A	41	1	G	3	0				G	5	0	A	20	1	A	26	0
scaffold_6	128577	A	56	0	T	4	0	A	2	0	T	4	0	A	16	0	A	30	1
scaffold_6	128912	T	110	0	G	16	0	T	12	0	G	24	0	T	65	0	T	64	0
scaffold_6	128937	G	94	0	A	17	0	G	12	0	A	23	0	G	56	0	G	56	0
scaffold_6	128946	T	99	0	C	17	0	T	13	0	C	21	0	T	54	0	T	54	0
scaffold_6	133638	T	68	0							A	17	0				T	23	0
Example 6
		SN15	For	Against	SN14	For	Against	SN12	For	Against	SN08	For	Against
scaffold_609	2444	C	58	0				C	4	0	C	12	0
scaffold_609	2603	A	40	0	C	10	0	A	6	0	A	11	0
scaffold_609	3044	G	60	0	A	9	0	G	2	0	G	5	0
scaffold_609	3120	G	66	0	A	3	0	G	3	0	G	12	0
Example 7
		SN16	For	Against	SN17	For	Against	SN23	For	Against	SN18	For	Against	SN14	For	Against	SN10	For	Against	SN12	For	Against	SN06	For	Against
scaffold_100	88664	G	12	0				G	2230	2				A	9	0
scaffold_100	88775	G	10	0				G	2817	7				A	4	0
scaffold_100	88804	A	8	0				A	2549	7				G	4	0
scaffold_100	88862	A	4	0										G	6	0
scaffold_100	100665	T	16	1	T	23	0				C	3	0				T	4	0	T	3	0	C	9	0
scaffold_100	100673	C	17	0	C	25	0	C	6071	21							C	5	0	C	3	0	T	10	0
scaffold_100	100776	C	20	0	C	32	0	C	6637	16							C	6	0	C	4	0
scaffold_100	102784	G	23	0	G	44	0																A	10	1
scaffold_100	102929	A	27	0	A	37	0	A	4060	6
scaffold_100	103016	T	17	0	T	31	0	T	3902	21	C	3	0				T	3	0				C	7	0
scaffold_100	103042	A	17	0	A	41	0	A	4550	10	G	3	0				A	3	0				G	9	0
scaffold_100	103096	G	15	0	G	34	0	G	4259	8	A	4	0				G	3	0				A	12	0
scaffold_100	103218	G	10	0	G	39	0	G	3854	7	A	2	0				G	2	0
scaffold_100	103338	A	13	0	A	43	0	A	3972	6							A	6	0				G	10	1
scaffold_100	103344	C	13	0	C	47	0	C	4043	11							C	6	0				T	11	1
scaffold_100	104846	C	17	0	C	42	0	C	4360	6													T	5	0
scaffold_100	104981	T	21	0	T	40	0	T	4708	16							T	2	0				C	14	1
scaffold_100	107104	T	15	0	T	28	0	T	3066	14													C	17	0
scaffold_100	107119	T	15	0	T	29	0	T	3085	15													C	23	0
scaffold_100	107343	T	9	0	T	21	0	T	2385	15													C	19	0
scaffold_100	107354	G	8	0	G	23	0	G	2236	4													A	20	0

### Sheet: A4
Example 1
		SN03	For	Against	SN02	For	Against	SN09	For	Against	SN14	For	Against	SN16	For	Against	SN19	For	Against	SN21	For	Against	SN24	For	Against	SN26	For	Against
scaffold_467	50960	G	136	0	G	15	0	A	51	1				G	22	0	A	8	0	G	47	0	G	134	1
scaffold_467	50969	T	161	0	T	21	1	C	56	1	T	3	0	T	35	0	C	9	0	T	51	0	T	201	0
scaffold_467	50982	A	145	0	A	22	0	T	45	2	A	2	0	A	34	0	T	9	0	A	52	1	A	208	1
scaffold_467	50995	A	118	0	A	18	0	T	45	2	A	2	0	A	28	0	T	10	0	A	40	0	A	184	0
scaffold_467	51006	T	105	1	T	16	0	C	51	2	T	2	0	T	29	0	C	9	0	T	44	0	T	178	0	T	2	0
scaffold_467	51012	A	112	1	A	15	0	T	58	2	A	2	0	A	29	0				A	47	0	A	173	0	A	2	0
scaffold_467	51023	C	123	0	C	14	0	T	61	2	C	2	0	C	32	0	T	8	0	C	41	0	C	176	0	C	2	0
scaffold_467	51033	A	122	0	A	12	0	G	58	2	A	2	0	A	28	0	G	8	0	A	39	0	A	154	1	A	2	0
Example 2		SN03			SN02			SN09			SN11			SN12			SN19			SN21			SN22			SN26
scaffold_841	39024	C	32	0	C	11	1	T	3	0	T	168	3	C	7	0	T	2	0				C	65	6	T	2	0
scaffold_841	39029	A	33	0	A	11	1	G	3	0	G	170	5	A	7	0	G	2	0	A	20	2	A	67	6	G	2	0
scaffold_841	39043	G	35	0	G	14	1	A	4	0	A	180	3	G	7	0				G	21	2	G	71	5	A	2	0
scaffold_841	39050	T	31	0	T	15	1	C	4	0	C	177	4	T	7	0							T	72	5	C	2	0
Example 3
		SN03			SN12			SN19			SN21			SN22			SN24
scaffold_937	16832	G	14	0	G	26	0	T	304	2	G	9	0	G	4	0	T	69	0
scaffold_937	16851	A	14	0	A	26	0	C	291	1	A	10	1	A	5	0	C	64	2
scaffold_937	16859	A	12	0	A	26	0	G	325	0				A	5	0	G	81	0
Example 4
		SN03			SN09			SN12			SN14			SN20			SN21			SN22			SN24			SN26
scaffold_74	95498	T	2	0	C	71	0	C	9	0	C	2	0	C	237	0	C	5	0	T	19	0	C	3	0	C	161	0
scaffold_74	95506	T	2	0	A	76	0	A	7	0	A	2	0	A	240	1	A	4	0	T	15	0	A	2	0	A	168	3
scaffold_74	95515	A	2	0	G	71	0	G	7	0	G	2	0	G	234	0	G	4	0	A	14	0	G	2	0	G	168	0
scaffold_74	95529	A	2	0	G	73	0	G	8	0	G	3	0	G	268	3	G	5	0	A	10	0	G	4	0	G	186	1
Example 5
		SN02	For	Against	SN03	For	Against	SN12	For	Against	SN16	For	Against	SN19	For	Against	SN20	For	Against	SN26	For	Against
scaffold_308	25234				T	4	0	T	11	1	T	25	2	T	5	0	C	29	0	C	2	0
scaffold_308	25248				T	5	0	T	12	1	T	29	2	T	4	0	G	31	0
scaffold_308	25261				T	5	0	T	13	1	T	55	1	T	4	0	C	36	1
scaffold_308	25328	C	3	0	C	6	0				C	84	1	C	5	0	T	40	0

### Sheet: A5
Example 1
		SN01H	For	Against	SN03C	For	Against	SN03E	For	Against	SN05D	For	Against	SN05E	For	Against	SN06C	For	Against
scaffold_9	20674	A	86	7	A	11	0	A	32	0	G	37	0	G	61	0	A	4	0
scaffold_9	20682	C	87	7	C	11	0	C	32	0	T	39	0	T	59	0	C	4	0
scaffold_9	20697	A	89	5	A	11	0	A	34	0	C	45	0	C	59	1	A	4	0
scaffold_9	20739	T	42	4	T	20	0	T	41	0	C	40	0	C	41	0	T	4	0
Example 2
		SN01H	For	Against	SN03C	For	Against	SN03E	For	Against	SN05B	For	Against	SN05D	For	Against	SN05E	For	Against	SN06C	For	Against
scaffold_227	45131	A	86	0	G	18	0	A	16	1				A	5	0	A	50	0
scaffold_227	46086	C	73	0	T	6	0	C	15	0				C	2	0	C	34	0
scaffold_227	47579	T	116	4	A	9	0	T	10	0				T	11	0	T	70	3
scaffold_227	48454	T	134	3	C	10	0	T	8	0				T	13	0	T	72	0
scaffold_227	48506	C	100	3	A	10	0	C	8	0				C	11	0	C	73	1
scaffold_227	49082	C	123	2	T	9	0	C	15	0				C	8	0	C	52	0
scaffold_227	49463	C	113	5	T	6	0	C	17	0				C	13	0	C	61	0	T	13	0
scaffold_227	49881	T	115	6	C	16	0	T	13	0				T	16	1	T	70	0	C	11	0
scaffold_227	49905	A	125	8	G	19	0	A	17	0				A	17	0	A	70	0	G	13	0
scaffold_227	49920	G	123	9	A	21	0	G	14	0				G	15	0	G	75	0	A	11	0
scaffold_227	50569	T	139	6	C	10	1	T	15	0	T	6	0	T	9	0	T	94	0
scaffold_227	50594	C	126	6	T	9	0	C	11	0				C	8	0	C	76	0
scaffold_227	50613	T	120	6	C	11	0	T	8	0	T	6	0	T	8	0	T	79	0
Example 3
		SN01H	For	Against	SN02A	For	Against	SN03E	For	Against	SN05D	For	Against	SN05E	For	Against	SN06C	For	Against
scaffold_149	25368	G	3	0	G	2	0	A	2	0
scaffold_149	28925	G	5	0	G	64	4				A	4	0	G	12	0
scaffold_149	28931	C	8	0	C	76	2				T	3	0	C	12	0	C	2	0
scaffold_149	28941	G	8	0	G	54	0							G	12	0	G	2	0
Example 4
		SN01H	For	Against	SN02A	For	Against	SN03C	For	Against	SN05D	For	Against	SN05E	For	Against
scaffold_421	17104	T	16	0	C	31	0	C	2	0	T	11	0	C	29	0
scaffold_421	17126	A	15	0	G	33	0	G	2	0	A	10	0	G	30	0
scaffold_421	17138	A	15	0	G	33	0	G	2	0	A	9	0	G	28	0
Example 5
		SN02A	For	Against	SN05D	For	Against	SN06C	For	Against
scaffold_392	100286	C	85	3	T	298	3	C	49	0
scaffold_392	100295	G	111	3	T	326	4	G	62	0
scaffold_392	100301	C	118	3	A	331	1	C	71	0
scaffold_392	100309	C	124	4	T	343	6	C	64	0
scaffold_392	100317	T	114	4	C	328	3	T	57	0
Example 6
		SN01H	For	Against	SN02A	For	Against	SN03C	For	Against	SN05D	For	Against	SN05E	For	Against	SN06C	For	Against
scaffold_341	53688	C	98	9							T	47	2	T	31	2	C	31	1
scaffold_341	60188				G	9	0	A	2	0	A	24	0	A	3	0
scaffold_341	60199				C	8	0				A	24	0	A	2	0
